# Five years of citizen science and standardized field surveys reveal a threatened urban Eden for wild bees in Brussels, Belgium

**DOI:** 10.1101/2021.03.10.434823

**Authors:** Nicolas J. Vereecken, Timothy Weekers, Leon Marshall, Jens D’Haeseleer, Maarten Cuypers, Pieter Vanormelingen, Alain Pauly, Bernard Pasau, Nicolas Leclercq, Alain Tshibungu, Jean-Marc Molenberg, Stéphane De Greef

**Affiliations:** Agroecology Lab, Université Libre de Bruxelles, Brussels, Belgium; Natuurpunt Studie, Mechelen, Belgium; Directorate Taxonomy & Phylogeny, Royal Belgian Institute of Natural Sciences, Brussels, Belgium; Natagora Bruxelles, Mundo-B, Bruxelles, Belgium

**Keywords:** Urban planning, urban green spaces, biodiversity, wastelands, vacant lands, brownfields, pollinators, wild bees

## Abstract

1. Urbanisation is often put forward as an important driver of biodiversity loss, including for pollinators such as wild bees. However, recent evidence shows that the mosaics of urban green spaces, and in particular certain categories of informal urban green spaces (IGS), can play an important role to help native wild bees thrive in cities.
2. Here, we describe the results of five years of citizen science and standardised field surveys of wild bees conducted at the Friche Josaphat, a 24-ha urban wasteland in the Brussels-Capital Region (Belgium). These field surveys were initiated following the planned restructuring and partial destruction of this site by the regional authorities.
3. We recorded a total of 2,507 specimens belonging to 127 species of wild bees, i.e. 60.5% of the 210 species recorded regionally, including nine that are threatened with extinction at national or European scales. The Friche Josaphat encompasses a significant share of the functional and phylogenetic diversity of wild bees known from the Brussels-Capital Region and is one of the most species-rich localities known to date for wild bees in Belgium.
4. Collectively, our results highlight the strong complementarity of citizen science and academic approaches in biodiversity surveys, and they reaffirm that wastelands are essential components of urban biodiversity. Our study stresses the need to provide biodiverse IGS with a formal status within the mosaic of urban green spaces, but also to acknowledge and safeguard their natural capital and the multiple ecosystem services they provide.
