## Supplementary Table for "Five years of citizen science and standardized field surveys reveal a threatened urban Eden for wild bees in Brussels, Belgium"

### Sheet: Feuil1
NAME	Pres.Friche	family	subfamily	tribe	genus	subgenus	species	EU.IUCN.Status	BE.IUCN.Status	ITD	Nesting	Sociality	Pollen.transport	Tongue	Season	Lecty	Diet.breadth
Andrena alfkenella	Brussels	Andrenidae	Andreninae	Andrenini	Andrena	Micrandrena	alfkenella	DD	DD	1.33	Excavator:Ground	Solitary	Legs&Body	Short	summer	Polylectic	No preference
Andrena angustior	Brussels	Andrenidae	Andreninae	Andrenini	Andrena	Ptilandrena	angustior	DD	NT	1.88	Excavator:Ground	Solitary	Legs&Body	Short	spring	Polylectic	No preference
Andrena apicata	Friche Josaphat	Andrenidae	Andreninae	Andrenini	Andrena	Andrena	apicata	DD	LC	2.84	Excavator:Ground	Solitary	Legs&Body	Short	spring	Salix (Salicaceae)	Strong preference (one genus)
Andrena barbilabris	Brussels	Andrenidae	Andreninae	Andrenini	Andrena	Leucandrena	barbilabris	DD	LC	2.34	Excavator:Ground	Solitary	Legs&Body	Short	spring:summer	Polylectic	No preference
Andrena bicolor	Friche Josaphat	Andrenidae	Andreninae	Andrenini	Andrena	Euandrena	bicolor	LC	LC	2.1	Excavator:Ground	Solitary	Legs&Body	Short	spring:summer	Polylectic	No preference
Andrena bimaculata	Friche Josaphat	Andrenidae	Andreninae	Andrenini	Andrena	Plastandrena	bimaculata	DD	NT	2.8	Excavator:Ground	Solitary	Legs&Body	Short	spring:summer	Polylectic	No preference
Andrena chrysosceles	Friche Josaphat	Andrenidae	Andreninae	Andrenini	Andrena	Notandrena	chrysosceles	DD	LC	1.97	Excavator:Ground	Solitary	Legs&Body	Short	spring	Polylectic	No preference
Andrena cineraria	Friche Josaphat	Andrenidae	Andreninae	Andrenini	Andrena	Melandrena	cineraria	LC	LC	2.76	Excavator:Ground	Solitary	Legs&Body	Short	spring	Polylectic	No preference
Andrena clarkella	Friche Josaphat	Andrenidae	Andreninae	Andrenini	Andrena	Andrena	clarkella	DD	LC	2.97	Excavator:Ground	Solitary	Legs&Body	Short	spring	Salix (Salicaceae)	Strong preference (one genus)
Andrena dorsata	Friche Josaphat	Andrenidae	Andreninae	Andrenini	Andrena	Simandrena	dorsata	DD	LC	2.03	Excavator:Ground	Solitary	Legs&Body	Short	spring:summer	Polylectic	No preference
Andrena flavipes	Friche Josaphat	Andrenidae	Andreninae	Andrenini	Andrena	Zonandrena	flavipes	LC	LC	2.36	Excavator:Ground	Solitary	Legs&Body	Short	spring:summer	Polylectic	No preference
Andrena florea	Brussels	Andrenidae	Andreninae	Andrenini	Andrena	Poliandrena	florea	DD	LC	2.43	Excavator:Ground	Solitary	Legs&Body	Short	summer	Bryonia (Cucurbitaceae)	Strong preference (one genus)
Andrena fucata	Brussels	Andrenidae	Andreninae	Andrenini	Andrena	Andrena	fucata	DD	VU	2.24	Excavator:Ground	Solitary	Legs&Body	Short	spring:summer	Polylectic	No preference
Andrena fulva	Friche Josaphat	Andrenidae	Andreninae	Andrenini	Andrena	Andrena	fulva	DD	LC	2.78	Excavator:Ground	Solitary	Legs&Body	Short	spring	Polylectic	No preference
Andrena fulvago	Brussels	Andrenidae	Andreninae	Andrenini	Andrena	Chrysandrena	fulvago	DD	NT	2.05	Excavator:Ground	Solitary	Legs&Body	Short	spring:summer	Asteraceae	Preference (one family)
Andrena fuscipes	Brussels	Andrenidae	Andreninae	Andrenini	Andrena	Cnemiandrena	fuscipes	DD	LC	2.19	Excavator:Ground	Solitary	Legs&Body	Short	summer	Calluna (Ericaceae)	Strong preference (one genus)
Andrena gravida	Friche Josaphat	Andrenidae	Andreninae	Andrenini	Andrena	Zonandrena	gravida	DD	LC	2.59	Excavator:Ground	Solitary	Legs&Body	Short	spring	Polylectic	No preference
Andrena haemorrhoa	Friche Josaphat	Andrenidae	Andreninae	Andrenini	Andrena	Trachandrena	haemorrhoa	LC	LC	2.63	Excavator:Ground	Solitary	Legs&Body	Short	spring	Polylectic	No preference
Andrena helvola	Brussels	Andrenidae	Andreninae	Andrenini	Andrena	Andrena	helvola	DD	VU	2.09	Excavator:Ground	Solitary	Legs&Body	Short	spring	Polylectic	No preference
Andrena humilis	Brussels	Andrenidae	Andreninae	Andrenini	Andrena	Chlorandrena	humilis	DD	LC	2.25	Excavator:Ground	Solitary	Legs&Body	Short	spring:summer	Cichorioideae (Asteraceae)	Preference (one family)
Andrena labialis	Brussels	Andrenidae	Andreninae	Andrenini	Andrena	Holandrena	labialis	DD	NT	2.69	Excavator:Ground	Solitary	Legs&Body	Short	spring:summer	Fabaceae	Preference (one family)
Andrena labiata	Brussels	Andrenidae	Andreninae	Andrenini	Andrena	Poecilandrena	labiata	DD	LC	1.78	Excavator:Ground	Solitary	Legs&Body	Short	spring	Polylectic	No preference
Andrena lathyri	Brussels	Andrenidae	Andreninae	Andrenini	Andrena	Taeniandrena	lathyri	DD	NT	2.68	Excavator:Ground	Solitary	Legs&Body	Short	spring	Fabaceae	Preference (one family)
Andrena minutula	Friche Josaphat	Andrenidae	Andreninae	Andrenini	Andrena	Micrandrena	minutula	DD	LC	1.43	Excavator:Ground	Solitary	Legs&Body	Short	spring:summer	Polylectic	No preference
Andrena minutuloides	Brussels	Andrenidae	Andreninae	Andrenini	Andrena	Micrandrena	minutuloides	DD	DD	1.39	Excavator:Ground	Solitary	Legs&Body	Short	spring:summer	Polylectic	No preference
Andrena mitis	Friche Josaphat	Andrenidae	Andreninae	Andrenini	Andrena	Andrena	mitis	DD	LC	2.3	Excavator:Ground	Solitary	Legs&Body	Short	spring	Salix (Salicaceae)	Strong preference (one genus)
Andrena nigroaenea	Friche Josaphat	Andrenidae	Andreninae	Andrenini	Andrena	Melandrena	nigroaenea	LC	LC	2.84	Excavator:Ground	Solitary	Legs&Body	Short	spring:summer	Polylectic	No preference
Andrena nitida	Friche Josaphat	Andrenidae	Andreninae	Andrenini	Andrena	Melandrena	nitida	LC	LC	2.97	Excavator:Ground	Solitary	Legs&Body	Short	spring	Polylectic	No preference
Andrena ovatula	Brussels	Andrenidae	Andreninae	Andrenini	Andrena	Taeniandrena	ovatula	NT	NT	2.25	Excavator:Ground	Solitary	Legs&Body	Short	spring:summer	Polylectic	No preference
Andrena pallitarsis	Brussels	Andrenidae	Andreninae	Andrenini	Andrena	Notandrena	pallitarsis	DD	NE	1.64	Excavator:Ground	Solitary	Legs&Body	Short	summer	Apiaceae	Preference (one family)
Andrena pandellei	Brussels	Andrenidae	Andreninae	Andrenini	Andrena	Lepidandrena	pandellei	LC	VU	2.17	Excavator:Ground	Solitary	Legs&Body	Short	spring	Campanula (Campanulaceae)	Strong preference (one genus)
Andrena pilipes	Brussels	Andrenidae	Andreninae	Andrenini	Andrena	Plastandrena	pilipes	LC	DD	3.23	Excavator:Ground	Solitary	Legs&Body	Short	spring:summer	Polylectic	No preference
Andrena praecox	Friche Josaphat	Andrenidae	Andreninae	Andrenini	Andrena	Andrena	praecox	LC	LC	2.26	Excavator:Ground	Solitary	Legs&Body	Short	spring	Salix (Salicaceae)	Strong preference (one genus)
Andrena propinqua	Brussels	Andrenidae	Andreninae	Andrenini	Andrena	Simandrena	propinqua	DD	DD	2.15	Excavator:Ground	Solitary	Legs&Body	Short	spring:summer	Polylectic	No preference
Andrena proxima	Brussels	Andrenidae	Andreninae	Andrenini	Andrena	Proxiandrena	proxima	DD	LC	1.72	Excavator:Ground	Solitary	Legs&Body	Short	spring	Apiaceae	Preference (one family)
Andrena rosae	Friche Josaphat	Andrenidae	Andreninae	Andrenini	Andrena	Hoplandrena	rosae	DD	LC	2.63	Excavator:Ground	Solitary	Legs&Body	Short	spring:summer	Apiaceae	Preference (one family)
Andrena schencki	Brussels	Andrenidae	Andreninae	Andrenini	Andrena	Opandrena	schencki	DD	EN	2.4	Excavator:Ground	Solitary	Legs&Body	Short	spring	Polylectic	No preference
Andrena scotica	Friche Josaphat	Andrenidae	Andreninae	Andrenini	Andrena	Hoplandrena	scotica	DD	LC	2.88	Excavator:Ground	Solitary	Legs&Body	Short	spring	Polylectic	No preference
Andrena semilaevis	Brussels	Andrenidae	Andreninae	Andrenini	Andrena	Micrandrena	semilaevis	DD	DD	1.44	Excavator:Ground	Solitary	Legs&Body	Short	spring:summer	Polylectic	No preference
Andrena strohmella	Friche Josaphat	Andrenidae	Andreninae	Andrenini	Andrena	Micrandrena	strohmella	LC	DD	1.58	Excavator:Ground	Solitary	Legs&Body	Short	spring	Polylectic	No preference
Andrena subopaca	Friche Josaphat	Andrenidae	Andreninae	Andrenini	Andrena	Micrandrena	subopaca	LC	LC	1.49	Excavator:Ground	Solitary	Legs&Body	Short	spring	Polylectic	No preference
Andrena tarsata	Brussels	Andrenidae	Andreninae	Andrenini	Andrena	Tarsandrena	tarsata	DD	EN	1.7	Excavator:Ground	Solitary	Legs&Body	Short	summer	Potentilla (Rosaceae)	Strong preference (one genus)
Andrena tibialis	Friche Josaphat	Andrenidae	Andreninae	Andrenini	Andrena	Plastandrena	tibialis	LC	LC	2.85	Excavator:Ground	Solitary	Legs&Body	Short	spring	Polylectic	No preference
Andrena trimmerana	Brussels	Andrenidae	Andreninae	Andrenini	Andrena	Hoplandrena	trimmerana	DD	DD	2.66	Excavator:Ground	Solitary	Legs&Body	Short	spring	Polylectic	No preference
Andrena vaga	Friche Josaphat	Andrenidae	Andreninae	Andrenini	Andrena	Melandrena	vaga	LC	LC	2.76	Excavator:Ground	Solitary	Legs&Body	Short	spring	Salix (Salicaceae)	Strong preference (one genus)
Andrena ventralis	Friche Josaphat	Andrenidae	Andreninae	Andrenini	Andrena	Larandrena	ventralis	DD	LC	1.6	Excavator:Ground	Solitary	Legs&Body	Short	spring	Salix (Salicaceae)	Strong preference (one genus)
Andrena viridescens	Brussels	Andrenidae	Andreninae	Andrenini	Andrena	Poecilandrena	viridescens	DD	LC	1.42	Excavator:Ground	Solitary	Legs&Body	Short	spring	Veronica (Plantaginaceae)	Strong preference (one genus)
Andrena wilkella	Brussels	Andrenidae	Andreninae	Andrenini	Andrena	Taeniandrena	wilkella	DD	NT	2.26	Excavator:Ground	Solitary	Legs&Body	Short	spring:summer	Fabaceae	Preference (one family)
Anthidiellum strigatum	Friche Josaphat	Megachilidae	Megachilinae	Anthidiini	Anthidiellum	Anthidiellum	strigatum	LC	LC	2.34	Plantstems	Solitary	Underside:Abdomen	Long	summer	Polylectic	No preference
Anthidium florentinum	Brussels	Megachilidae	Megachilinae	Anthidiini	Anthidium	Anthidium	florentinum	LC	NE	3.92	Wood/Existingcavities	Solitary	Underside:Abdomen	Long	summer	Polylectic (Fabaceae & Lamiaceae)	No preference
Anthidium manicatum	Friche Josaphat	Megachilidae	Megachilinae	Anthidiini	Anthidium	Anthidium	manicatum	LC	LC	3.59	Excavator:Ground	Solitary	Underside:Abdomen	Long	summer	Polylectic (Fabaceae & Lamiaceae)	No preference
Anthidium punctatum	Friche Josaphat	Megachilidae	Megachilinae	Anthidiini	Anthidium	Anthidium	punctatum	LC	LC	2.89	Excavator:Ground	Solitary	Underside:Abdomen	Long	summer	Polylectic	No preference
Anthidium septemspinosum	Friche Josaphat	Megachilidae	Megachilinae	Anthidiini	Anthidium	Anthidium	septemspinosum	DD	NE	3.5	Excavator:Ground	Solitary	Underside:Abdomen	Long	summer	Polylectic (Asteraceae & Lamiaceae)	No preference
Anthophora aestivalis	Brussels	Apidae	Apinae	Anthophorini	Anthophora	Pyganthophora	aestivalis	LC	RE	3.36	Excavator:Ground	Solitary	Legsonly	Long	spring	Polylectic	No preference
Anthophora bimaculata	Brussels	Apidae	Apinae	Anthophorini	Anthophora	Heliophila	bimaculata	LC	CR	3.19	Excavator:Ground	Solitary	Legsonly	Long	summer	Polylectic	No preference
Anthophora furcata	Brussels	Apidae	Apinae	Anthophorini	Anthophora	Clisodon	furcata	LC	LC	3.17	Excavator:Ground	Solitary	Legsonly	Long	summer	Lamiaceae	Preference (one family)
Anthophora plumipes	Friche Josaphat	Apidae	Apinae	Anthophorini	Anthophora	Anthophora	plumipes	LC	LC	4.33	Excavator:Ground	Solitary	Legsonly	Long	spring	Polylectic	No preference
Anthophora quadrimaculata	Friche Josaphat	Apidae	Apinae	Anthophorini	Anthophora	Dasymegilla	quadrimaculata	DD	LC	3.25	Excavator:Ground	Solitary	Legsonly	Long	summer	Polylectic	No preference
Apis mellifera	Friche Josaphat	Apidae	Apinae	Apini	Apis	Apis	mellifera	DD	DD	3.3	Renter:DomesticatedhivesorExistingcavitiesaboveground	Highlyeusocial	Corbiculae	Long	year	Polylectic	No preference
Bombus bohemicus	Brussels	Apidae	Apinae	Bombini	Bombus	Psithyrus	bohemicus	LC	NT	4.58	Renter:Existingcavitiesaboveground	Socialparasite	Accidental	Long	year	Polylectic	No preference
Bombus campestris	Brussels	Apidae	Apinae	Bombini	Bombus	Psithyrus	campestris	LC	VU	4.39	Renter:Existingcavitiesaboveground	Socialparasite	Accidental	Long	year	Polylectic	No preference
Bombus cryptarum	Brussels	Apidae	Apinae	Bombini	Bombus	Bombus	cryptarum	LC	EN	6.89	Renter:Existingcavitiesaboveground	Primitivelyeusocial	Corbiculae	Long	year	Polylectic	No preference
Bombus hortorum	Friche Josaphat	Apidae	Apinae	Bombini	Bombus	Megabombus	hortorum	LC	NT	5.77	Renter:Existingcavitiesaboveground	Primitivelyeusocial	Corbiculae	Long	year	Polylectic	No preference
Bombus hypnorum	Friche Josaphat	Apidae	Apinae	Bombini	Bombus	Pyrobombus	hypnorum	LC	LC	4.71	Renter:Existingcavitiesaboveground	Primitivelyeusocial	Corbiculae	Long	year	Polylectic	No preference
Bombus lapidarius	Friche Josaphat	Apidae	Apinae	Bombini	Bombus	Melanobombus	lapidarius	LC	LC	4.97	Renter:Existingcavitiesaboveground	Primitivelyeusocial	Corbiculae	Long	year	Polylectic	No preference
Bombus lucorum	Brussels	Apidae	Apinae	Bombini	Bombus	Bombus	lucorum	LC	NT	4.49	Renter:Existingcavitiesaboveground	Primitivelyeusocial	Corbiculae	Long	year	Polylectic	No preference
Bombus pascuorum	Friche Josaphat	Apidae	Apinae	Bombini	Bombus	Thoracobombus	pascuorum	LC	LC	4.32	Carder	Primitivelyeusocial	Corbiculae	Long	year	Polylectic	No preference
Bombus pratorum	Friche Josaphat	Apidae	Apinae	Bombini	Bombus	Pyrobombus	pratorum	LC	LC	4.61	Renter:Existingcavitiesaboveground	Primitivelyeusocial	Corbiculae	Long	year	Polylectic	No preference
Bombus sylvestris	Friche Josaphat	Apidae	Apinae	Bombini	Bombus	Psithyrus	sylvestris	LC	LC	4.23	Renter:Existingcavitiesaboveground	Socialparasite	Accidental	Long	year	Polylectic	No preference
Bombus terrestris agg.	Friche Josaphat	Apidae	Apinae	Bombini	Bombus	Bombus	terrestris agg.	LC	LC	6.15	Renter:Existingcavitiesaboveground	Primitivelyeusocial	Corbiculae	Long	year	Polylectic	No preference
Bombus vestalis	Brussels	Apidae	Apinae	Bombini	Bombus	Psithyrus	vestalis	LC	NT	5.51	Renter:Existingcavitiesaboveground	Socialparasite	Accidental	Long	year	Polylectic	No preference
Ceratina cyanea	Friche Josaphat	Apidae	Xylocopinae	Ceratinini	Ceratina	Euceratina	cyanea	LC	LC	1.39	Plantstems	Solitary	Legsonly	Long	summer	Polylectic	No preference
Chelostoma campanularum	Friche Josaphat	Megachilidae	Megachilinae	Megachilini	Chelostoma	Foveosmia	campanularum	LC	LC	0.93	Renter:Existingcavitiesaboveground	Solitary	Underside:Abdomen	Long	summer	Campanula (Campanulaceae)	Strong preference (one genus)
Chelostoma distinctum	Brussels	Megachilidae	Megachilinae	Megachilini	Chelostoma	Foveosmia	distinctum	LC	VU	0.92	Wood	Solitary	Underside:Abdomen	Long	summer	Campanula (Campanulaceae)	Strong preference (one genus)
Chelostoma florisomne	Friche Josaphat	Megachilidae	Megachilinae	Megachilini	Chelostoma	Chelostoma	florisomne	LC	LC	1.79	Renter:Existingcavitiesaboveground	Solitary	Underside:Abdomen	Long	spring	Ranunculus (Ranunculaceae)	Strong preference (one genus)
Chelostoma rapunculi	Friche Josaphat	Megachilidae	Megachilinae	Megachilini	Chelostoma	Gyrodromella	rapunculi	LC	LC	1.63	Renter:Existingcavitiesaboveground	Solitary	Underside:Abdomen	Long	spring	Campanula (Campanulaceae)	Strong preference (one genus)
Coelioxys alatus	Brussels	Megachilidae	Megachilinae	Megachilini	Coelioxys	Coelioxys	alatus	LC	VU	3.2	Renter:Existingcavitiesaboveground	Cleptoparasite	Accidental	Long	summer	Polylectic	No preference
Coelioxys aurolimbatus	Brussels	Megachilidae	Megachilinae	Megachilini	Coelioxys	Coelioxys	aurolimbatus	LC	LC	3.09	Renter:Existingcavitiesaboveground	Cleptoparasite	Accidental	Long	summer	Fabaceae	Preference (one family)
Coelioxys elongatus	Friche Josaphat	Megachilidae	Megachilinae	Megachilini	Coelioxys	Allocoelioxys	elongatus	LC	LC	3.55	Renter:Existingcavitiesaboveground	Cleptoparasite	Accidental	Long	summer	Polylectic	No preference
Coelioxys inermis	Friche Josaphat	Megachilidae	Megachilinae	Megachilini	Coelioxys	Coelioxys	inermis	LC	LC	2.73	Renter:Existingcavitiesaboveground	Cleptoparasite	Accidental	Long	summer	Polylectic	No preference
Coelioxys rufescens	Friche Josaphat	Megachilidae	Megachilinae	Megachilini	Coelioxys	Coelioxys	rufescens	LC	NT	2.88	Renter:Existingcavitiesaboveground	Cleptoparasite	Accidental	Long	summer	Polylectic	No preference
Colletes cunicularius	Friche Josaphat	Colletidae	Colletinae	Colletini	Colletes	Colletes	cunicularius	LC	LC	3.57	Excavator:Ground	Solitary	Legs&Body	Short	spring	Polylectic	No preference
Colletes daviesanus	Friche Josaphat	Colletidae	Colletinae	Colletini	Colletes	Colletes	daviesanus	LC	LC	2.46	Excavator:Ground	Solitary	Legs&Body	Short	summer	Asteraceae	Preference (one family)
Colletes fodiens	Friche Josaphat	Colletidae	Colletinae	Colletini	Colletes	Colletes	fodiens	VU	LC	2.6	Excavator:Ground	Solitary	Legs&Body	Short	summer	Tanacetum (Asteraceae)	Strong preference (one genus)
Colletes hederae	Friche Josaphat	Colletidae	Colletinae	Colletini	Colletes	Colletes	hederae	LC	LC	3.2	Excavator:Ground	Solitary	Legs&Body	Short	summer	Polylectic	No preference
Colletes similis	Brussels	Colletidae	Colletinae	Colletini	Colletes	Colletes	similis	LC	LC	2.37	Excavator:Ground	Solitary	Legs&Body	Short	summer	Asteraceae	Preference (one family)
Colletes succinctus	Brussels	Colletidae	Colletinae	Colletini	Colletes	Colletes	succinctus	NT	LC	2.95	Excavator:Ground	Solitary	Legs&Body	Short	summer	Polylectic	No preference
Dasypoda hirtipes	Friche Josaphat	Melittidae	Dasypodainae	Dasypodaini	Dasypoda	Dasypoda	hirtipes	LC	LC	3.36	Excavator:Ground	Solitary	Legsonly	Short	summer	Cichorioideae (Asteraceae)	Preference (one family)
Epeoloides coecutiens	Brussels	Apidae	Apinae	Osirini	Epeoloides	Epeoloides	coecutiens	LC	LC	2.1	Excavator:Ground	Cleptoparasite	Accidental	Long	summer	Lysimachia (Primulaceae)	Strong preference (one genus)
Epeolus variegatus	Brussels	Apidae	Nomadinae	Epeolini	Epeolus	Epeolus	variegatus	LC	LC	1.87	Excavator:Ground	Cleptoparasite	Accidental	Long	summer	Polylectic	No preference
Eucera longicornis	Friche Josaphat	Apidae	Apinae	Eucerini	Eucera	Eucera	longicornis	LC	VU	3.48	Excavator:Ground	Solitary	Legsonly	Long	spring	Fabaceae	Preference (one family)
Halictus quadricinctus	Brussels	Halictidae	Halictinae	Halictini	Halictus	Halictus	quadricinctus	NT	CR	3.05	Excavator:Ground	Solitary+Primitivelyeusocial	Legs&Body	Short	spring:summer	Polylectic	No preference
Halictus rubicundus	Friche Josaphat	Halictidae	Halictinae	Halictini	Halictus	Halictus	rubicundus	LC	LC	2.18	Excavator:Ground	Solitary+Primitivelyeusocial	Legs&Body	Short	spring:summer	Polylectic	No preference
Halictus scabiosae	Friche Josaphat	Halictidae	Halictinae	Halictini	Halictus	Halictus	scabiosae	LC	LC	2.44	Excavator:Ground	Solitary+Primitivelyeusocial	Legs&Body	Short	spring:summer	Polylectic	No preference
Heriades truncorum	Friche Josaphat	Megachilidae	Megachilinae	Osmiini	Heriades	Heriades	truncorum	LC	LC	1.51	Renter:Existingcavitiesaboveground	Solitary	Underside:Abdomen	Long	spring	Asteraceae	Preference (one family)
Hoplitis adunca	Friche Josaphat	Megachilidae	Megachilinae	Osmiini	Hoplitis	Hoplitis	adunca	LC	LC	2.67	Renter:Existingcavitiesaboveground	Solitary	Underside:Abdomen	Long	spring	Echium (Boraginaceae)	Strong preference (one genus)
Hoplitis leucomelana	Friche Josaphat	Megachilidae	Megachilinae	Osmiini	Hoplitis	Alcidamea	leucomelana	LC	LC	0.64	Renter:Existingcavitiesaboveground	Solitary	Underside:Abdomen	Long	summer	Fabaceae	Preference (one family)
Hoplitis tridentata	Friche Josaphat	Megachilidae	Megachilinae	Osmiini	Hoplitis	Alcidamea	tridentata	LC	LC	1.6	Plantstems	Solitary	Underside:Abdomen	Long	summer	Polylectic	No preference
Hylaeus brevicornis	Friche Josaphat	Colletidae	Colletinae	Hylaeini	Hylaeus	Dentigera	brevicornis	LC	DD	0.98	Plantstems/Existingcavities	Solitary	Crop	Short	summer	Polylectic	No preference
Hylaeus communis	Friche Josaphat	Colletidae	Colletinae	Hylaeini	Hylaeus	Hylaeus	communis	LC	LC	1.23	Plantstems/Existingcavities	Solitary	Crop	Short	summer	Polylectic	No preference
Hylaeus confusus	Brussels	Colletidae	Colletinae	Hylaeini	Hylaeus	Prosopis	confusus	LC	LC	1.39	Plantstems/Existingcavities	Solitary	Crop	Short	summer	Polylectic	No preference
Hylaeus cornutus	Friche Josaphat	Colletidae	Colletinae	Hylaeini	Hylaeus	Abrupta	cornutus	LC	LC	1.33	Plantstems/Existingcavities	Solitary	Crop	Short	summer	Polylectic	No preference
Hylaeus dilatatus	Friche Josaphat	Colletidae	Colletinae	Hylaeini	Hylaeus	Lambdopsis	dilatatus	LC	DD	1.2	Plantstems/Existingcavities	Solitary	Crop	Short	summer	Polylectic	No preference
Hylaeus gredleri	Friche Josaphat	Colletidae	Colletinae	Hylaeini	Hylaeus	Dentigera	gredleri	LC	DD	1.23	Plantstems/Existingcavities	Solitary	Crop	Short	summer	Polylectic	No preference
Hylaeus hyalinatus	Friche Josaphat	Colletidae	Colletinae	Hylaeini	Hylaeus	Spatulariella	hyalinatus	LC	LC	1.32	Plantstems/Ground	Solitary	Crop	Short	summer	Polylectic	No preference
Hylaeus incongruus	Brussels	Colletidae	Colletinae	Hylaeini	Hylaeus	Prosopis	incongruus	DD	DD	1.43	Plantstems/Existingcavities	Solitary	Crop	Short	summer	Polylectic	No preference
Hylaeus leptocephalus	Brussels	Colletidae	Colletinae	Hylaeini	Hylaeus	Hylaeus	leptocephalus	LC	CR	1.14	Plantstems/Existingcavities	Solitary	Crop	Short	summer	Polylectic	No preference
Hylaeus paulus	Friche Josaphat	Colletidae	Colletinae	Hylaeini	Hylaeus	Hylaeus	paulus	LC	DD	NA	Plantstems/Existingcavities	Solitary	Crop	Short	summer	Polylectic	No preference
Hylaeus pictipes	Friche Josaphat	Colletidae	Colletinae	Hylaeini	Hylaeus	Paraprosopis	pictipes	LC	LC	1.05	Plantstems/Existingcavities	Solitary	Crop	Short	summer	Polylectic	No preference
Hylaeus punctatus	Friche Josaphat	Colletidae	Colletinae	Hylaeini	Hylaeus	Spatulariella	punctatus	LC	LC	1.19	Plantstems/Existingcavities	Solitary	Crop	Short	summer	Polylectic	No preference
Hylaeus punctulatissimus	Brussels	Colletidae	Colletinae	Hylaeini	Hylaeus	Koptogaster	punctulatissimus	DD	LC	1.47	Plantstems/Existingcavities	Solitary	Crop	Short	summer	Allium (Amaryllidaceae)	Strong preference (one genus)
Hylaeus signatus	Friche Josaphat	Colletidae	Colletinae	Hylaeini	Hylaeus	Prosopis	signatus	LC	LC	1.81	Plantstems/Existingcavities	Solitary	Crop	Short	summer	Reseda (Resedaceae)	Strong preference (one genus)
Hylaeus styriacus	Friche Josaphat	Colletidae	Colletinae	Hylaeini	Hylaeus	Paraprosopis	styriacus	DD	LC	0.93	Plantstems/Existingcavities	Solitary	Crop	Short	summer	Polylectic	No preference
Lasioglossum albipes	Brussels	Halictidae	Halictinae	Halictini	Lasioglossum	Evylaeus	albipes	LC	NT	1.64	Excavator:Ground	Primitivelyeusocial	Legs&Body	Short	spring:summer	Polylectic	No preference
Lasioglossum calceatum	Friche Josaphat	Halictidae	Halictinae	Halictini	Lasioglossum	Evylaeus	calceatum	LC	LC	1.82	Excavator:Ground	Primitivelyeusocial	Legs&Body	Short	spring:summer	Polylectic	No preference
Lasioglossum fulvicorne	Friche Josaphat	Halictidae	Halictinae	Halictini	Lasioglossum	Evylaeus	fulvicorne	LC	LC	1.31	Excavator:Ground	Solitary	Legs&Body	Short	spring:summer	Polylectic	No preference
Lasioglossum laticeps	Friche Josaphat	Halictidae	Halictinae	Halictini	Lasioglossum	Evylaeus	laticeps	LC	LC	1.48	Excavator:Ground	Primitivelyeusocial	Legs&Body	Short	spring:summer	Polylectic	No preference
Lasioglossum lativentre	Brussels	Halictidae	Halictinae	Halictini	Lasioglossum	Lasioglossum	lativentre	LC	LC	1.55	Excavator:Ground	Solitary	Legs&Body	Short	spring:summer	Fabaceae	Preference (one family)
Lasioglossum leucopus	Brussels	Halictidae	Halictinae	Halictini	Lasioglossum	Dialictus	leucopus	LC	NT	1.21	Excavator:Ground	Primitivelyeusocial	Legs&Body	Short	spring:summer	Polylectic	No preference
Lasioglossum leucozonium	Friche Josaphat	Halictidae	Halictinae	Halictini	Lasioglossum	Lasioglossum	leucozonium	LC	LC	1.86	Excavator:Ground	Solitary	Legs&Body	Short	spring:summer	Polylectic	No preference
Lasioglossum lucidulum	Friche Josaphat	Halictidae	Halictinae	Halictini	Lasioglossum	Evylaeus	lucidulum	LC	LC	0.96	Excavator:Ground	Solitary	Legs&Body	Short	spring:summer	Polylectic	No preference
Lasioglossum majus	Brussels	Halictidae	Halictinae	Halictini	Lasioglossum	Lasioglossum	majus	NT	LC	3.88	Excavator:Ground	Solitary&communal	Legs&Body	Short	summer	Polylectic	No preference
Lasioglossum malachurum	Friche Josaphat	Halictidae	Halictinae	Halictini	Lasioglossum	Evylaeus	malachurum	LC	LC	1.6	Excavator:Ground	Primitivelyeusocial	Legs&Body	Short	spring:summer	Polylectic	No preference
Lasioglossum minutissimum	Friche Josaphat	Halictidae	Halictinae	Halictini	Lasioglossum	Evylaeus	minutissimum	LC	LC	0.83	Excavator:Ground	Solitary	Legs&Body	Short	spring:summer	Polylectic	No preference
Lasioglossum morio	Friche Josaphat	Halictidae	Halictinae	Halictini	Lasioglossum	Dialictus	morio	LC	LC	1.1	Excavator:Ground	Primitivelyeusocial	Legs&Body	Short	spring:summer	Polylectic	No preference
Lasioglossum nitidiusculum	Friche Josaphat	Halictidae	Halictinae	Halictini	Lasioglossum	Evylaeus	nitidiusculum	LC	LC	1.31	Excavator:Ground	Solitary	Legs&Body	Short	spring:summer	Polylectic	No preference
Lasioglossum nitidulum	Brussels	Halictidae	Halictinae	Halictini	Lasioglossum	Dialictus	nitidulum	LC	LC	1.24	Excavator:Ground	Primitivelyeusocial	Legs&Body	Short	spring:summer	Polylectic	No preference
Lasioglossum parvulum	Friche Josaphat	Halictidae	Halictinae	Halictini	Lasioglossum	Evylaeus	parvulum	LC	LC	1.25	Excavator:Ground	Solitary	Legs&Body	Short	spring:summer	Polylectic	No preference
Lasioglossum pauxillum	Friche Josaphat	Halictidae	Halictinae	Halictini	Lasioglossum	Evylaeus	pauxillum	LC	LC	1.24	Excavator:Ground	Primitivelyeusocial	Legs&Body	Short	spring:summer	Polylectic	No preference
Lasioglossum punctatissimum	Friche Josaphat	Halictidae	Halictinae	Halictini	Lasioglossum	Evylaeus	punctatissimum	LC	LC	1.23	Excavator:Ground	Solitary	Legs&Body	Short	spring:summer	Polylectic	No preference
Lasioglossum pygmaeum	Brussels	Halictidae	Halictinae	Halictini	Lasioglossum	Evylaeus	pygmaeum	NT	VU	1.3	Excavator:Ground	Solitary	Legs&Body	Short	spring:summer	Polylectic	No preference
Lasioglossum quadrinotatum	Brussels	Halictidae	Halictinae	Halictini	Lasioglossum	Lasioglossum	quadrinotatum	NT	CR	1.6	Excavator:Ground	Solitary	Legs&Body	Short	spring:summer	Polylectic	No preference
Lasioglossum rufitarse	Brussels	Halictidae	Halictinae	Halictini	Lasioglossum	Evylaeus	rufitarse	LC	NT	1.44	Excavator:Ground	Solitary	Legs&Body	Short	spring:summer	Polylectic	No preference
Lasioglossum semilucens	Brussels	Halictidae	Halictinae	Halictini	Lasioglossum	Evylaeus	semilucens	LC	LC	0.36	Excavator:Ground	Solitary	Legs&Body	Short	spring:summer	Polylectic	No preference
Lasioglossum sexnotatum	Friche Josaphat	Halictidae	Halictinae	Halictini	Lasioglossum	Lasioglossum	sexnotatum	NT	LC	2.07	Excavator:Ground	Solitary	Legs&Body	Short	spring:summer	Polylectic	No preference
Lasioglossum sexstrigatum	Friche Josaphat	Halictidae	Halictinae	Halictini	Lasioglossum	Evylaeus	sexstrigatum	LC	LC	2.55	Excavator:Ground	Primitivelyeusocial	Legs&Body	Short	spring:summer	Polylectic	No preference
Lasioglossum villosulum	Friche Josaphat	Halictidae	Halictinae	Halictini	Lasioglossum	Evylaeus	villosulum	LC	LC	1.33	Excavator:Ground	Primitivelyeusocial	Legs&Body	Short	spring:summer	Asteraceae	Preference (one family)
Lasioglossum xanthopus	Brussels	Halictidae	Halictinae	Halictini	Lasioglossum	Lasioglossum	xanthopus	NT	EN	2.31	Excavator:Ground	Solitary	Legs&Body	Short	spring:summer	Polylectic	No preference
Lasioglossum zonulum	Brussels	Halictidae	Halictinae	Halictini	Lasioglossum	Lasioglossum	zonulum	LC	LC	1.98	Excavator:Ground	Solitary	Legs&Body	Short	summer	Polylectic	No preference
Macropis europaea	Friche Josaphat	Melittidae	Melittinae	Macropidini	Macropis	Macropis	europaea	LC	LC	2.52	Excavator:Ground	Solitary	Legsonly	Short	summer	Lysimachia (Primulaceae)	Strong preference (one genus)
Macropis fulvipes	Friche Josaphat	Melittidae	Melittinae	Macropidini	Macropis	Macropis	fulvipes	LC	LC	2.43	Excavator:Ground	Solitary	Legsonly	Short	summer	Lysimachia (Primulaceae)	Strong preference (one genus)
Megachile centuncularis	Friche Josaphat	Megachilidae	Megachilinae	Megachilini	Megachile	Megachile	centuncularis	LC	LC	2.73	Renter:Existingcavitiesaboveground	Solitary	Underside:Abdomen	Long	spring:summer	Polylectic	No preference
Megachile ericetorum	Friche Josaphat	Megachilidae	Megachilinae	Megachilini	Megachile	Chalicodoma	ericetorum	LC	LC	3.39	Renter:Existingcavitiesaboveground	Solitary	Underside:Abdomen	Long	spring	Fabaceae	Preference (one family)
Megachile lapponica	Brussels	Megachilidae	Megachilinae	Megachilini	Megachile	Megachile	lapponica	DD	LC	2.8	Renter:Existingcavitiesaboveground	Solitary	Underside:Abdomen	Long	summer	Epilobium (Onagraceae)	Strong preference (one genus)
Megachile ligniseca	Brussels	Megachilidae	Megachilinae	Megachilini	Megachile	Megachile	ligniseca	DD	LC	3.9	Renter:Existingcavitiesaboveground	Solitary	Underside:Abdomen	Long	summer	Polylectic	No preference
Megachile rotundata	Friche Josaphat	Megachilidae	Megachilinae	Megachilini	Megachile	Neoeutricharaea	rotundata	DD	LC	2.4	Renter:Existingcavitiesaboveground	Solitary	Underside:Abdomen	Long	summer	Polylectic	No preference
Megachile versicolor	Friche Josaphat	Megachilidae	Megachilinae	Megachilini	Megachile	Megachile	versicolor	DD	LC	3.14	Renter:Existingcavitiesaboveground	Solitary	Underside:Abdomen	Long	summer	Polylectic	No preference
Megachile willughbiella	Friche Josaphat	Megachilidae	Megachilinae	Megachilini	Megachile	Xanthosarus	willughbiella	LC	LC	3.59	Renter:Existingcavitiesaboveground	Solitary	Underside:Abdomen	Long	spring:summer	Polylectic	No preference
Melecta albifrons	Brussels	Apidae	Apinae	Melectini	Melecta	Melecta	albifrons	LC	NT	3.23	Excavator:Ground	Cleptoparasite	Accidental	Long	spring	Polylectic	No preference
Melitta haemorrhoidalis	Brussels	Melittidae	Melittinae	Melittini	Melitta	Cilissa	haemorrhoidalis	LC	LC	2.74	Excavator:Ground	Solitary	Legsonly	Short	summer	Campanula (Campanulaceae)	Strong preference (one genus)
Melitta leporina	Friche Josaphat	Melittidae	Melittinae	Melittini	Melitta	Melitta	leporina	LC	LC	2.39	Excavator:Ground	Solitary	Legsonly	Short	summer	Fabaceae	Preference (one family)
Melitta nigricans	Brussels	Melittidae	Melittinae	Melittini	Melitta	Melitta	nigricans	LC	LC	3.01	Excavator:Ground	Solitary	Legsonly	Short	summer	Lythrum salicaria (Lythraceae)	Strong preference (one genus)
Melitta tricincta	Brussels	Melittidae	Melittinae	Melittini	Melitta	Melitta	tricincta	NT	VU	2.74	Excavator:Ground	Solitary	Legsonly	Short	summer	Odontites (Orobanchaceae)	Strong preference (one genus)
Nomada alboguttata	Friche Josaphat	Apidae	Nomadinae	Nomadini	Nomada	Nomada	alboguttata	LC	LC	1.7	Excavator:Ground	Cleptoparasite	Accidental	Long	spring	Polylectic	No preference
Nomada bifasciata	Friche Josaphat	Apidae	Nomadinae	Nomadini	Nomada	Nomada	bifasciata	LC	LC	1.93	Excavator:Ground	Cleptoparasite	Accidental	Long	spring	Polylectic	No preference
Nomada conjungens	Brussels	Apidae	Nomadinae	Nomadini	Nomada	Nomada	conjungens	LC	LC	1.32	Excavator:Ground	Cleptoparasite	Accidental	Long	spring	Apiaceae	Preference (one family)
Nomada distinguenda	Brussels	Apidae	Nomadinae	Nomadini	Nomada	Nomada	distinguenda	LC	EN	1.05	Excavator:Ground	Cleptoparasite	Accidental	Long	spring:summer	Polylectic	No preference
Nomada fabriciana	Friche Josaphat	Apidae	Nomadinae	Nomadini	Nomada	Nomada	fabriciana	LC	LC	1.58	Excavator:Ground	Cleptoparasite	Accidental	Long	spring	Polylectic	No preference
Nomada facilis	Brussels	Apidae	Nomadinae	Nomadini	Nomada	Nomada	facilis	LC	LC	1.54	Excavator:Ground	Cleptoparasite	Accidental	Long	spring	Cichorioideae (Asteraceae)	Preference (one family)
Nomada ferruginata	Friche Josaphat	Apidae	Nomadinae	Nomadini	Nomada	Nomada	ferruginata	LC	LC	1.11	Excavator:Ground	Cleptoparasite	Accidental	Long	spring	Salix (Salicaceae)	Strong preference (one genus)
Nomada flava	Friche Josaphat	Apidae	Nomadinae	Nomadini	Nomada	Nomada	flava	LC	LC	1.99	Excavator:Ground	Cleptoparasite	Accidental	Long	spring	Polylectic	No preference
Nomada flavoguttata	Friche Josaphat	Apidae	Nomadinae	Nomadini	Nomada	Nomada	flavoguttata	LC	LC	1.16	Excavator:Ground	Cleptoparasite	Accidental	Long	spring	Polylectic	No preference
Nomada flavopicta	Friche Josaphat	Apidae	Nomadinae	Nomadini	Nomada	Nomada	flavopicta	LC	LC	1.57	Excavator:Ground	Cleptoparasite	Accidental	Long	summer	Polylectic	No preference
Nomada fucata	Friche Josaphat	Apidae	Nomadinae	Nomadini	Nomada	Nomada	fucata	LC	LC	1.88	Excavator:Ground	Cleptoparasite	Accidental	Long	spring:summer	Polylectic	No preference
Nomada fulvicornis	Friche Josaphat	Apidae	Nomadinae	Nomadini	Nomada	Nomada	fulvicornis	LC	LC	1.88	Excavator:Ground	Cleptoparasite	Accidental	Long	spring:summer	Polylectic	No preference
Nomada goodeniana	Friche Josaphat	Apidae	Nomadinae	Nomadini	Nomada	Nomada	goodeniana	LC	LC	2.24	Excavator:Ground	Cleptoparasite	Accidental	Long	spring	Polylectic	No preference
Nomada guttulata	Brussels	Apidae	Nomadinae	Nomadini	Nomada	Nomada	guttulata	LC	LC	1.21	Excavator:Ground	Cleptoparasite	Accidental	Long	spring	Polylectic	No preference
Nomada integra	Brussels	Apidae	Nomadinae	Nomadini	Nomada	Nomada	integra	LC	VU	1.54	Excavator:Ground	Cleptoparasite	Accidental	Long	spring	Cichorioideae (Asteraceae)	Preference (one family)
Nomada lathburiana	Friche Josaphat	Apidae	Nomadinae	Nomadini	Nomada	Nomada	lathburiana	LC	LC	2.18	Excavator:Ground	Cleptoparasite	Accidental	Long	spring	Polylectic	No preference
Nomada leucophthalma	Friche Josaphat	Apidae	Nomadinae	Nomadini	Nomada	Nomada	leucophthalma	LC	LC	1.94	Excavator:Ground	Cleptoparasite	Accidental	Long	spring	Salix (Salicaceae)	Strong preference (one genus)
Nomada marshamella	Brussels	Apidae	Nomadinae	Nomadini	Nomada	Nomada	marshamella	LC	LC	2.24	Excavator:Ground	Cleptoparasite	Accidental	Long	spring	Polylectic	No preference
Nomada panzeri	Friche Josaphat	Apidae	Nomadinae	Nomadini	Nomada	Nomada	panzeri	LC	LC	1.64	Excavator:Ground	Cleptoparasite	Accidental	Long	spring	Polylectic	No preference
Nomada pleurosticta	Brussels	Apidae	Nomadinae	Nomadini	Nomada	Nomada	pleurosticta	NT	RE	NA	Excavator:Ground	Cleptoparasite	Accidental	Long	spring	Cichorioideae (Asteraceae)	Preference (one family)
Nomada ruficornis	Friche Josaphat	Apidae	Nomadinae	Nomadini	Nomada	Nomada	ruficornis	LC	LC	1.81	Excavator:Ground	Cleptoparasite	Accidental	Long	spring	Polylectic	No preference
Nomada sheppardana	Friche Josaphat	Apidae	Nomadinae	Nomadini	Nomada	Nomada	sheppardana	LC	LC	1.04	Excavator:Ground	Cleptoparasite	Accidental	Long	spring	Polylectic	No preference
Nomada signata	Friche Josaphat	Apidae	Nomadinae	Nomadini	Nomada	Nomada	signata	LC	LC	1.91	Excavator:Ground	Cleptoparasite	Accidental	Long	spring	Polylectic	No preference
Nomada striata	Brussels	Apidae	Nomadinae	Nomadini	Nomada	Nomada	striata	LC	VU	1.65	Excavator:Ground	Cleptoparasite	Accidental	Long	spring	Fabaceae	Preference (one family)
Nomada succincta	Friche Josaphat	Apidae	Nomadinae	Nomadini	Nomada	Nomada	succincta	LC	LC	2.18	Excavator:Ground	Cleptoparasite	Accidental	Long	spring	Polylectic	No preference
Nomada zonata	Friche Josaphat	Apidae	Nomadinae	Nomadini	Nomada	Nomada	zonata	LC	LC	1.67	Excavator:Ground	Cleptoparasite	Accidental	Long	spring:summer	Polylectic	No preference
Osmia aurulenta	Friche Josaphat	Megachilidae	Megachilinae	Osmiini	Osmia	Helicosmia	aurulenta	LC	NT	2.88	Renter:Snailshells	Solitary	Underside:Abdomen	Long	spring	Polylectic	No preference
Osmia bicolor	Brussels	Megachilidae	Megachilinae	Osmiini	Osmia	Neosmia	bicolor	LC	LC	2.7	Renter:Snailshells	Solitary	Underside:Abdomen	Long	spring	Polylectic	No preference
Osmia bicornis	Friche Josaphat	Megachilidae	Megachilinae	Osmiini	Osmia	Osmia	bicornis	LC	LC	3.51	Renter:Existingcavitiesaboveground	Solitary	Underside:Abdomen	Long	spring	Polylectic	No preference
Osmia caerulescens	Friche Josaphat	Megachilidae	Megachilinae	Osmiini	Osmia	Helicosmia	caerulescens	LC	LC	2.35	Renter:Existingcavitiesaboveground	Solitary	Underside:Abdomen	Long	spring	Polylectic	No preference
Osmia cornuta	Friche Josaphat	Megachilidae	Megachilinae	Osmiini	Osmia	Osmia	cornuta	LC	LC	3.36	Renter:Existingcavitiesaboveground	Solitary	Underside:Abdomen	Long	spring	Polylectic	No preference
Osmia leaiana	Friche Josaphat	Megachilidae	Megachilinae	Osmiini	Osmia	Helicosmia	leaiana	LC	LC	2.69	Renter:Existingcavitiesaboveground	Solitary	Underside:Abdomen	Long	spring:summer	Carduoideae (Asteraceae)	Preference (one family)
Osmia niveata	Brussels	Megachilidae	Megachilinae	Osmiini	Osmia	Helicosmia	niveata	LC	LC	2.45	Renter:Existingcavitiesaboveground	Solitary	Underside:Abdomen	Long	spring	Carduoideae (Asteraceae)	Preference (one family)
Osmia spinulosa	Friche Josaphat	Megachilidae	Megachilinae	Osmiini	Osmia	Hoplosmia	spinulosa	LC	NT	2.01	Renter:Snailshells	Solitary	Underside:Abdomen	Long	summer	Asteraceae	Preference (one family)
Panurgus banksianus	Brussels	Andrenidae	Panurginae	Panurgini	Panurgus	Panurgus	banksianus	LC	LC	2.4	Excavator:Ground	Solitary	Legsonly	Short	summer	Cichorioideae (Asteraceae)	Preference (one family)
Panurgus calcaratus	Friche Josaphat	Andrenidae	Panurginae	Panurgini	Panurgus	Panurgus	calcaratus	LC	LC	1.73	Excavator:Ground	Solitary	Legsonly	Short	summer	Cichorioideae (Asteraceae)	Preference (one family)
Seladonia confusa	Brussels	Halictidae	Halictinae	Halictini	Seladonia	Seladonia	confusa	LC	VU	1.57	Excavator:Ground	Solitary+Primitivelyeusocial	Legs&Body	Short	spring:summer	Polylectic	No preference
Seladonia tumulora	Friche Josaphat	Halictidae	Halictinae	Halictini	Seladonia	Seladonia	tumulora	LC	LC	1.49	Excavator:Ground	Primitivelyeusocial	Legs&Body	Short	spring:summer	Polylectic	No preference
Sphecodes albilabris	Friche Josaphat	Halictidae	Halictinae	Halictini	Sphecodes	Sphecodes	albilabris	LC	LC	2.18	Excavator:Ground	Cleptoparasite	Accidental	Short	spring:summer	Polylectic	No preference
Sphecodes crassus	Friche Josaphat	Halictidae	Halictinae	Halictini	Sphecodes	Sphecodes	crassus	LC	LC	1.23	Excavator:Ground	Cleptoparasite	Accidental	Short	spring:summer	Polylectic	No preference
Sphecodes ephippius	Friche Josaphat	Halictidae	Halictinae	Halictini	Sphecodes	Sphecodes	ephippius	LC	LC	1.45	Excavator:Ground	Cleptoparasite	Accidental	Short	spring:summer	Polylectic	No preference
Sphecodes ferruginatus	Brussels	Halictidae	Halictinae	Halictini	Sphecodes	Sphecodes	ferruginatus	LC	LC	1.42	Excavator:Ground	Cleptoparasite	Accidental	Short	spring:summer	Polylectic	No preference
Sphecodes geoffrellus	Friche Josaphat	Halictidae	Halictinae	Halictini	Sphecodes	Sphecodes	geoffrellus	LC	LC	1.08	Excavator:Ground	Cleptoparasite	Accidental	Short	spring:summer	Polylectic	No preference
Sphecodes gibbus	Brussels	Halictidae	Halictinae	Halictini	Sphecodes	Sphecodes	gibbus	LC	LC	1.69	Excavator:Ground	Cleptoparasite	Accidental	Short	spring:summer	Polylectic	No preference
Sphecodes hyalinatus	Brussels	Halictidae	Halictinae	Halictini	Sphecodes	Sphecodes	hyalinatus	NT	LC	1.45	Excavator:Ground	Cleptoparasite	Accidental	Short	spring:summer	Polylectic	No preference
Sphecodes longulus	Friche Josaphat	Halictidae	Halictinae	Halictini	Sphecodes	Sphecodes	longulus	LC	LC	0.95	Excavator:Ground	Cleptoparasite	Accidental	Short	spring:summer	Polylectic	No preference
Sphecodes miniatus	Friche Josaphat	Halictidae	Halictinae	Halictini	Sphecodes	Sphecodes	miniatus	LC	LC	0.99	Excavator:Ground	Cleptoparasite	Accidental	Short	spring:summer	Polylectic	No preference
Sphecodes monilicornis	Friche Josaphat	Halictidae	Halictinae	Halictini	Sphecodes	Sphecodes	monilicornis	LC	LC	1.48	Excavator:Ground	Cleptoparasite	Accidental	Short	spring:summer	Polylectic	No preference
Sphecodes pellucidus	Friche Josaphat	Halictidae	Halictinae	Halictini	Sphecodes	Sphecodes	pellucidus	LC	LC	1.65	Excavator:Ground	Cleptoparasite	Accidental	Short	spring:summer	Polylectic	No preference
Sphecodes puncticeps	Friche Josaphat	Halictidae	Halictinae	Halictini	Sphecodes	Sphecodes	puncticeps	LC	LC	1.11	Excavator:Ground	Cleptoparasite	Accidental	Short	spring:summer	Polylectic	No preference
Sphecodes reticulatus	Brussels	Halictidae	Halictinae	Halictini	Sphecodes	Sphecodes	reticulatus	LC	LC	1.21	Excavator:Ground	Cleptoparasite	Accidental	Short	spring:summer	Polylectic	No preference
Stelis breviuscula	Friche Josaphat	Megachilidae	Megachilinae	Anthidiini	Stelis	Stelis	breviuscula	LC	LC	1.5	Plantstems	Cleptoparasite	Accidental	Long	summer	Polylectic	No preference
Stelis ornatula	Brussels	Megachilidae	Megachilinae	Anthidiini	Stelis	Stelis	ornatula	LC	VU	1.52	Renter:Existingcavitiesaboveground	Cleptoparasite	Accidental	Long	summer	Polylectic	No preference
Stelis phaeoptera	Friche Josaphat	Megachilidae	Megachilinae	Anthidiini	Stelis	Stelis	phaeoptera	DD	NT	2.03	Renter:Existingcavitiesaboveground	Cleptoparasite	Accidental	Long	summer	Polylectic	No preference
Stelis punctulatissima	Friche Josaphat	Megachilidae	Megachilinae	Anthidiini	Stelis	Stelis	punctulatissima	LC	LC	2.59	Renter:Existingcavitiesaboveground	Cleptoparasite	Accidental	Long	spring:summer	Polylectic	No preference
Trachusa byssina	Brussels	Megachilidae	Megachilinae	Anthidiini	Trachusa	Trachusa	byssina	LC	LC	3.27	Excavator:Ground	Solitary	Underside:Abdomen	Long	summer	Fabaceae	Preference (one family)
Trachusa interrupta	Brussels	Megachilidae	Megachilinae	Anthidiini	Trachusa	Paraanthidium	interrupta	EN	NA	3.54	Excavator:Ground	Solitary	Underside:abdomen	Long	summer	Dipsacaceae	Preference (one family)
Xylocopa violacea	Brussels	Apidae	Xylocopinae	Xylocopini	Xylocopa	Xylocopa	violacea	LC	LC	6.54	Excavator:Deadstems	Solitary	Legsonly	Long	spring:summer	Polylectic	No preference
